# PSMA-specific CAR-engineered macrophages for therapy of prostate cancer

**DOI:** 10.1101/2024.09.07.611792

**Authors:** Yangli Xu, Duoli Xie, Chunhao Cao, Yue Ju, Xinxin Chen, Lili Guan, Xuelong Li, Luo Zhang, Chao Liang, Xiushan Yin

## Abstract

Chimeric antigen receptor (CAR)-modified macrophages (CAR-Ms) are a promising approach for the treatment of solid tumors due to its high infiltration and immune-regulation activity. Prostate cancer is a typical solid tumor associated with highly immunosuppressive microenvironment. To date, the potential application of CAR-M cell therapy in prostate cancer has been infrequently explored. The prostate-specific membrane antigen (PSMA) functions as a specific biomarker for prostate cancer. In this study, we assessed the antitumor efficacy of PSMA-targeted CAR-Ms in preclinical models. CAR-Ms were engineered to express a PSMA-specific single-chain variable fragment (scFv) and co-stimulatory domains. *In vitro* data demonstrated specific cytotoxicity of CAR-Ms against PSMA-expressing prostate cancer cells, which was further supported by transcriptome analysis demonstrating the pro-inflammatory phenotypes of CAR-Ms. *In vivo* studies using xenograft mouse models confirmed significant tumor regression after administration of PSMA-targeted CAR-Ms compared to controls. Histopathological analysis showed infiltration of CAR-Ms into tumor tissues without off-target toxicity. These results highlight the strong antitumor activity and safety of PSMA-targeted CAR-Ms, supporting their potential as a new immunotherapy for prostate cancer.
