## Supplementary Table 1 for "PSMA-specific CAR-engineered macrophages for therapy of prostate cancer"

### Sheet: Sheet1
Genes	Sequences
mCCL5 F	CCACAACCACCTCAAGCACT
mCCL5 R	AGGCATCACAGTCCGAGTCA
mIL1β F	AGAGCTTCAGGCAGGCAGTA
mIL1β R	AGGTGCTCATGTCCTCATCC
mIL6 F	CCAGTTGCCTTCTTGGGACT
mIL6 R	GGTCTGTTGGGAGTGGTATCC
mNOS2 F	CAGCTGGGCTGTACAAACCTTT
mNOS2 R	CATTGGAAGTGAAGCGTTTCG
mTNF-α F	ACGGCATGGATCTCAAAGAC
mTNF-α R	GTGGGTGAGGAGCACGTAGT
mCXCL2 F	GCTGTCCCTCAACGGAAGAA
mCXCL2 R	CAGGTACGATCCAGGCTTCC
mCXCL1 F	TTGTGCTCCTTGTCAACAGC
mCXCL1 R	CTGGGGAGTTTCAGGTTCCT
mCXCL10-F	CCCTTTCCTATGTGCTGTGC
mCXCL10-R	GAGGGCAGTGGCTGGTTAGT
mIL18 F	GACAGCCTGTGTTCGAGGAT
mIL18 R	GGTGGATCCATTTCCTCAAAGG
mCD80 F	TGCTGCTGATTCGTCTTTCAC
mCD80 R	GAGGAGAGTTGTAACGGCAAG
mCD206 F	TTCGGTGGACTGTGGACGAGCA
mCD206 R	ATAAGCCACCTGCCACTCCGGT
mYm1 F	TGGAATTGGTGCCCCTACAA
mYm1 R	CCACGGCACCTCCTAAATTG
mVEGFA F	GACTATTCAGCGGACTCACCA
mVEGFA R	TGAGGGAGTGAAGAACCAACC
mCD80-F	GCTGCCTCCAGAATGGTCTT
mCD80-R	GGCATGGGAAGGTGGAATGA
mVEGFa-F	CCAGCTCACTCTGACCACTT
mVEGFa-R	AGGAGGATGACACCTGGCTT
hFIZZ1-F	CCCTTTCCTATGTGCTGTGC
hFIZZ1-R	GAGGGCAGTGGCTGGTTAGT
hYm1-F	AGACGGCAGGCGACCTT
hYm1-R	GGCTGACTGTGAACTCCCTC
hIL-8 1F	CAAACCTTTCCACCCCAAAT
hIL-8 1R	CTCAGCCCTCTTCAAAAACT
hIL-10-H-F	CTTCTGGTGAAGGAGGATCGC
hIL-10-H-R	AGTGAGAGATTGGCGGAGGT
hCD206 1F	CGATCCGACCCTTCCTTGAC
hCD206 1R	TGTCTCCGCTTCATGCCATT
hCD163 1F	AGTCTGCTCAAGATACACAGAAA
hCD163 1R	TTTTGAGCTCCACTCTGCCC
hTGF-β-F	ATGGAGAGAGGACTGCGGAT
hTGF-β-R	TAGTGTTCCCCACTGGTCCC
hCXCL1-F	CAGTGTCACCGCCTGCT
hCXCL1-R	TCTCTGTGTGCAGGTCCCTC
hCXCL2-F	TTACGTCCGTTACCGTCTGC
hCXCL2-R	AGAGAGTTGGCACAGGCTTC
hFIZZ1-F	CCTGTTACCTCCGGGTCCTT
hFIZZ1-R	GGTAGCTGACCACTCGGTTC
hARG1-F	CCCTAAGTCGAGACCGGAAG
hARG1-R	CAGACACATTGCGTGGACAG
hVEGF-F	CTTGCCTTGCTGCTCTACCT
hVEGF-R	GCAGTAGCTGCGCTGATAGA
hIL-6 1F	ACTCACCTCTTCAGAACGAATTG
hIL-6 1R	CCATCTTTGGAAGGTTCAGGTTG
hIL-23a-F	TCTCTGCTCCCTGATAGCCC
hIL-23a-R	GGAGGCTGCGAAGGATTTTG
hCCL5-F	CTGCTTTGCCTACATTGCCC
hCCL5-R	CTTGTTCAGCCGGGAGTCAT
hCXCL9-F	CTGCATCAGCACCAACCAAG
hCXCL9-R	ATTTTCTCGCAGGAAGGGCT
hCXCL10-F	GTGGATGTTCTGACCCTGCT
hCXCL10-R	GGAGGATGGCAGTGGAAGTC
hCD80-F	CCTAGCTGGACTTTGGGTGA
hCD80-R	TGCTCTCTGTAACCGTGGGT
hCD86 1F	TGGTGCTGCTCCTCTGAAGATTC
hCD86 1R	ATCATTCCTGTGGGCTTTTTGTG
hIL-8 1F	CAAACCTTTCCACCCCAAAT
hIL-8 1R	CTCAGCCCTCTTCAAAAACT
hIL-18 1F	CAAACCTTTCCACCCCAAAT
hIL-18 1R	CTCAGCCCTCTTCAAAAACT
